# Multiple mutations acquired into canine RecQ-like helicases encoded by the aneuploid genome of transmissible sarcoma

**DOI:** 10.1101/508101

**Authors:** Wadim J. Kapulkin

## Abstract

Sticker sarcoma – a highly aneuploid, contagious neoplasm circulating in a domestic dog population - is broadly referred as a canine transmissible venereal tumour (CTVT). The karyotype of transmissible Sticker sarcoma appears as a collage of numerical and structural aberrations; the CTVT genome represents the generalized but stable neoplastic aneuploidy of monoclonal origins. Presented is an analysis of genetic events and variants underlying the aneuploid genomic structure of Sticker sarcoma described previously by Murchison et al. (2014) and Decker et al. (2015). Here we explored the above CTVT genomic compendia and mined the existing data - specifically looking for cases of convergence of multiple non-synonymous variants onto a single gene - the mutational patterns indicative for Knudsonian ‘two-hit’ kinetics. A Table I is given, providing theoretical estimates of retaining the intact wild-type copy, expected as a function of a cumulative mutational convergence observed in unphased sequence consensus. We demonstrate that the two canine RecQ-like helicases: Bloom syndrome helicase and RECQL4, encoded by the aneuploid transmissible tumour, have accumulated a multitude of different mutations. Among the sets of most intensely mutated transmissible sarcoma genes, we also identified a canine FANCD2 – yet another previously unnoticed multiple-hit candidate factor. We discuss a possible role of mutated RecQ-like helicases and other cooperating factors, perceivably involved in the maintenance of the neoplastic aneuploidy. We suggest the proposed cooperative actions of CTVT RecQ-like DNA helicases could be relevant interpreting whether variants contributing to RecQ-dependent karyotypic traits, respond to selective pressures that preserve the aneuploid genomic structure of transmissible Sticker sarcoma.
