## Supplementary material for "Multiple mutations acquired into canine RecQ-like helicases encoded by the aneuploid genome of transmissible sarcoma": Table files III-VI

### Sheet: Sheet1
Table III. Cases of most intensly mutated CTVT genes.
CanFam3.1. Chr: position	Gene symbol	Mutation number	Gene description	CDS length (KB)	Gene length (MB)	CDS mutation frequency (per KB)	Gene mutation frequency (per MB)
1:114459929-114579493	RYR1	7	ryanodine receptor 1	15.18	0.12	0.46	15.22
2:15997745-16091519	SVIL	5	supervillin	6.26	0.09	0.8	53.19
3:17866406-18351535	GPR98	6	adhesion G protein-coupled receptor V1	18.91	0.49	0.32	12.24
4:22158949-22570131	ENSCAFG00000014229	6	cadherin related 23	10.08	0.41	0.6	14.63
5:28387793-28727334	DYNC2H1	4	dynein cytoplasmic 2 heavy chain 1	12.94	0.34	0.31	11.76
5:34743454-34767076	MYH4	4	Myosin-4	5.82	0.02	0.69	200
5:41370466-41419718	MYO15A	4	myosin XVA	10.56	0.05	0.38	80
5:54086868-54190068	USP24	4	ubiquitin specific peptidase 24	7.55	0.1	0.53	40
5:56695086-56714440	ENSCAFG00000019232	4		2.36	0.02	1.69	200
5:60285312-60315550	ESPN	4	espin	2.63	0.03	1.52	133.33
5:76742268-77045478	HYDIN	4	HYDIN, axonemal central pair apparatus protein	15.14	0.3	0.26	13.33
6:10519679-10632776	TRRAP	5	transformation/transcription domain associated protein	11.59	0.11	0.43	45.45
7:22455499-22751014	ASTN1	8	Astrotactin 1	3.91	0.3	2.05	26.67
8:11403636-11874406	AKAP6	4	A-kinase anchoring protein 6	6.96	0.47	0.57	8.51
9:60729244-60919039	DAB2IP	5	DAB2 interacting protein	3.5	0.19	1.43	26.32
10:26475150-26486724	MAFF	5	MAF bZIP transcription factor F	0.5	0.01	10	500
11:17311154-17552029	FBN2	6	Fibrillin 2	8.77	0.24	0.68	25
11:38372625-38755954	ADAMTSL1	6	ADAMTS like 1	5.29	0.38	1.13	15.79
12:19286822-19754951	PKHD1	6	PKHD1, fibrocystin/polyductin	12.23	0.47	0.49	12.77
13:9924751-10073408	PKHD1L1	9	PKHD1 like 1	12.77	0.15	0.7	60
14:11350342-11351840	ENSCAFG00000001759	4		1.45	0.0015	2.76	2666.67
14:8993463-9719899	GRM8	4	glutamate metabotropic receptor 8	2.73	0.73	1.47	5.48
15:57985074-58670763	FSTL5	5	follistatin like 5	2.54	0.69	1.97	7.25
15:7704652-8192009	CSMD2	5	CUB and Sushi multiple domains 2	9.93	0.49	0.5	10.2
16:7125102-7216155	MGAM	5	maltase-glucoamylase	5.55	0.09	0.9	55.56
17:55246240-55468788	SPAG17	7	sperm associated antigen 17	6.67	0.22	1.05	31.82
18:49064630-49091453	IGHMBP2	6	immunoglobulin mu binding protein 2	3.03	0.03	1.98	200
19:42483134-43782305	LRP1B	7	LDL receptor related protein 1B	13.4	1.29	0.52	5.43
20:32394484-32533275	FLNB	5	filamin B	7.9	0.14	0.63	35.71
21:29807766-29886604	DNHD1	6	dynein heavy chain domain 1	14.24	0.08	0.42	75
22:52105811-52177369	TPP2	3	tripeptidyl peptidase 2	3.79	0.07	0.79	42.86
23:8278805-8358560	SCN5A	5	sodium voltage-gated channel alpha subunit 5	6.05	0.08	0.83	62.5
24:43603365-43658252	GNAS	5	guanine nucleotide-binding protein G(s) subunit alpha	2.92	0.05	1.71	100
25:44317558-44454531	GIGYF2	5	GRB10 interacting GYF protein 2	3.95	0.14	1.27	35.71
26:16083354-16146838	GCN1	5	GCN1, eIF2 alpha kinase activator homolog [GCN1L1]	8.02	0.06	0.62	83.33
27:25200970-25369793	ABCC9	5	ATP binding cassette subfamily C member 9	4.66	0.17	1.07	29.41
27:44159568-44746429	CACNA1C	5	calcium voltage-gated channel subunit alpha1 C	6.54	0.59	0.76	8.47
28:11067587-11227067	CRTAC1	4	cartilage acidic protein 1	1.94	0.16	2.06	25
28:16439156-16555048	WDR96	4	cilia and flagella associated protein 43 [CFAP43]	5.01	0.12	0.8	33.33
29:3277175-3559423	PXDNL	4	peroxidasin like	4.29	0.28	0.93	14.29
30:17157285-17308602	DMXL2	8	Dmx like 2	9.17	0.15	0.87	53.33
31:27087570-27158151	URB1	3	URB1 ribosome biogenesis 1 homolog (S. cerevisiae)	6.83	0.07	0.44	42.86
31:36220499-36285752	PRDM15	3	PR/SET domain 15	4.55	0.07	0.66	42.86
32:8429886-8662967	WDFY3	5	WD repeat and FYVE domain containing 3	10.54	0.23	0.47	21.74
33:13617326-13769467	MYH15	4	myosin heavy chain 15	5.77	0.15	0.69	26.67
33:18228364-18317276	KIAA1407	4	coiled-coil domain containing 191 [CCDC191]	2.75	0.09	1.45	44.44
34:2521662-3439858	CTNND2	5	catenin delta 2	3.67	0.92	1.36	5.43
35:14477098-14739254	JARID2	4	jumonji and AT-rich interaction domain containing 2	3.78	0.26	1.06	15.38
36:22147897-22414967	JARID2	8	titin	105.54	0.27	0.08	29.63
38:23702033-23871773	TLR5	3	[ ENSCAFG00000011368 ]	4.27	0.17	0.7	17.65
X:32905376-33105064	RPGR	4	X-linked retinitis pigmentosa GTPase regulator	3.01	0.2	1.33	20

### Sheet: Sheet2
Table IV. CTVT doubly-mutated genes of oncological relevance.
CanFam3.1. Chr: position	Gene symbol	Mutation number	Gene description	CDS length (KB)	Gene length (MB)	CDS mutation frequency (per KB)	Gene mutation frequency (per MB)
5:24182135-24297207	ATM	2	ATM serine/threonine kinase	9.2	0.12	0.22	16.67
9:48873056-49019038	NOTCH1	2	Notch 1	7.67	0.15	0.26	13.33
9:46161531-46405748	SMG6	2	SMG6, nonsense mediated mRNA decay factor	4.24	0.24	0.47	8.33
9:19960910-20026621	BRCA1	2	BRCA1, DNA repair associated	5.65	0.07	0.35	28.57
9:20539480-20614720	STAT3	2	signal transducer and activator of transcription 3	2.31	0.08	0.87	25
13:47107802-47192057	KIT	2	KIT proto-oncogene receptor tyrosine kinase	2.93	0.08	0.68	25
14:13644042-13743053	MDR1	2	ATP binding cassette subfamily B member 1	3.85	0.1	0.52	20
16:52883091-52987875	VEGFC	2	vascular endothelial growth factor C	1.25	0.1	1.6	20
17:23010323-23689782	ALK	2	ALK receptor tyrosine kinase	4.88	0.68	0.41	2.94
17:56856203-57020991	NOTCH2	2	Notch 2	7.41	0.16	0.27	12.5
18:5983668-6041628	EGFR	2	epidermal growth factor receptor	3.54	0.06	0.56	33.33
18:37812344-37848409	LPXN	2	leupaxin	1.16	0.04	1.72	50
19:29819830-29841112	RALB	2	RAS like proto-oncogene B	0.62	0.02	3.23	100
21:6450553-6528367	MRE11A	2	MRE11 homolog, double strand break repair nuclease	2.13	0.08	0.94	25
28:3947232-3994225	RET	2	ret proto-oncogene	3.33	0.05	0.6	40
29:39108785-39195023	RAD54B	2	[ ENSCAFG00000009179 ]	2.74	0.09	0.73	22.22

### Sheet: Sheet3
Table V. CTVT multiply-mutated genes of oncological relevance.
CanFam3.1. Chr: position	Gene symbol	Mutation number	Gene description	CDS length (KB)	Gene length (MB)	CDS mutation frequency (per KB)	Gene mutation frequency (per MB)
1:66594435-67022632	PTPRK	4	protein tyrosine phosphatase, receptor type K	4.29	0.43	0.93	9.3
1:57556316-57677624	ROS1	5	ROS proto-oncogene 1, receptor tyrosine kinase	7.03	0.12	0.71	41.67
3:53406975-53506731	BLM	4	Bloom syndrome RecQ like helicase	4.26	0.1	0.94	40
5:4652441-4666716	ST14	4	suppression of tumorigenicity 14	2.56	0.01	1.56	400
6:26224900-26301971	SMG1	3	SMG1, nonsense mediated mRNA decay associated PI3K related kinase	10.9	0.08	0.28	37.5
13:37931119-37937247	RECQL4	6	RecQ like helicase 4	3.49	0.01	1.72	600*
17:36210284-36313804	ANAPC1	4	anaphase promoting complex subunit 1	5.86	0.1	0.68	40
17:8239365-8327573	GREB1	4	growth regulation by estrogen in breast cancer 1	5.86	0.09	0.68	44.44
19:17841265-18044276	KIAA1109	6	KIAA1109	15.02	0.2	0.4	30
20:8236123-8295469	FANCD2	4	Fanconi anemia complementation group D2	4.35	0.06	0.92	66.67
25:7734450-7797815	FANCD1	3	BRCA2, DNA repair associated	10.34	0.06	0.29	50
26:21216846-21261031	MN1	5	MN1 proto-oncogene, transcriptional regulator	3.6	0.04	1.39	125
37:25836118-25854097	PTPRN	3	protein tyrosine phosphatase, receptor type N	2.94	0.02	1.02	150
37:28347220-28445036	PAX3	5	paired box 3	1.46	0.1	3.42	50
* The actual value is (978,79) given the Cfam-RECQL4 gene is sized (6,13kb)

### Sheet: Sheet4
Table VI. Human orthologs of muliply-mutated candidate CTVT genes and associated hereditary neoplastic syndromes in man.
Canine Gene symbol	MIM gene description	MIM gene accession	Relevant MIM morbid description	MIM morbid accession	Relevant hereditary cancer syndrome
PTPRK (4)	PROTEIN-TYROSINE PHOSPHATASE, RECEPTOR-TYPE, KAPPA; PTPRK	602545			-
ROS1 (5)	V-ROS AVIAN UR2 SARCOMA VIRUS ONCOGENE HOMOLOG 1; ROS1;;ONCOGENE ROS; ROS;;MCF3ROS1/FIG FUSION GENE, INCLUDED	165020			-
BLM (4)	RECQ PROTEIN-LIKE 3; RECQL3;;DNA HELICASE, RECQ-LIKE, TYPE 2; RECQ2;;BLM GENE; BLM	604610	BLOOM SYNDROME; BLM;;BS; BLS	210900	+
ST14 (4)	SUPPRESSION OF TUMORIGENICITY 14; ST14;;MATRIPTASE;;EPITHIN;;MEMBRANE-TYPE SERINE PROTEASE 1; MTSP1	606797			-
SMG1 (3)	SMG1, C. ELEGANS, HOMOLOG OF; SMG1;;PI3-KINASE-RELATED KINASE SMG1;;LAMBDA/IOTA PROTEIN KINASE C-INTERACTING PROTEIN; LIP;;KIAA0421	607032
RECQL4 (6)	RECQ PROTEIN-LIKE 4; RECQL4;;DNA HELICASE, RECQ-LIKE, TYPE 4; RECQ4	603780	ROTHMUND-THOMSON SYNDROME; RTS;;POIKILODERMA ATROPHICANS AND CATARACT	268400	+
ANAPC1 (4)	ANAPHASE-PROMOTING COMPLEX, SUBUNIT 1; ANAPC1;;APC1	608473			-
GREB1 (4)	GREB1 PROTEIN;;GREB1;;KIAA0575	611736			-
FANCD2 (4)	FANCD2 GENE; FANCD2	613984	FANCONI ANEMIA, COMPLEMENTATION GROUP D2; FANCD2;;FAD2;;FANCONI ANEMIA, COMPLEMENTATION GROUP D; FANCD; FACD;;FANCONI PANCYTOPENIA, TYPE 4; FA4	227646	+
FANCD1/ BRCA2 (3)	BRCA2 GENE; BRCA2;;FANCD1 GENE; FANCD1	600185	PANCREATIC CANCER, SUSCEPTIBILITY TO, 2;;PNCA2 GLIOMA SUSCEPTIBILITY 3; GLM3 BREAST-OVARIAN CANCER, FAMILIAL, SUSCEPTIBILITY TO, 2; BROVCA2BREAST CANCER, FAMILIAL, SUSCEPTIBILITY TO, 2, INCLUDED;;OVARIAN CANCER, FAMILIAL, SUSCEPTIBILITY TO, 2, INCLUDED FANCONI ANEMIA, COMPLEMENTATION GROUP D1; FANCD1;;FAD1 WILMS TUMOR 1; WT1;;NEPHROBLASTOMA PROSTATE CANCER MEDULLOBLASTOMA; MDBMEDULLOBLASTOMA, DES…	613347 613029 612555 605724 194070 176807 155255 114480	+
MN1 (5)	MN1 GENE; MN1;;MENINGIOMA CHROMOSOME REGION 1; MGCR1MN1/TEL FUSION GENE, INCLUDED	156100	MENINGIOMA, FAMILIAL, SUSCEPTIBILITY TO	607174	{Translocation involving MN1}
PTPRN (3)	PROTEIN-TYROSINE PHOSPHATASE, RECEPTOR-TYPE, N; PTPRN;;ISLET CELL ANTIGEN 512; ICA512;;INSULINOMA-ASSOCIATED PROTEIN 2; IA2;;ISLET ANTIGEN 2	601773			-
PAX3 (5)	PAIRED BOX GENE 3; PAX3;;PAIRED DOMAIN GENE HuP2; HUP2PAX3/FKHR FUSION GENE, INCLUDED	606597	RHABDOMYOSARCOMA 2; RMS2;;RHABDOMYOSARCOMA, ALVEOLAR; RMSA	268220	{Translocation involving PAX3}
