## Supplementary material for "Multiple mutations acquired into canine RecQ-like helicases encoded by the aneuploid genome of transmissible sarcoma": Table files VIII

### Sheet: Sheet1
BLM	ENSCAFG00000012385, chr 3:53406975-53506731, canine Bloom syndrome RecQ like helicase
CNVnator_Deletion_Chr			none
CNVnator_CN_Increase_Chr			none
SVtype	chr_Start	pos_Start	chr_End	pos_End	geneName_Start	geneName_End
DEL	chr3	49241391	chr3	49263839	AKAP13	AKAP13
DEL	chr3	49244276	chr3	49247648	AKAP13	AKAP13
DEL	chr3	49277429	chr3	49285426	AKAP13	AKAP13
DEL	chr3	53900022	chr3	53970986	LOC100856607	SEC11A				~~400kb+ BLM
DUP	chr3	24479432	chr3	25501136	XRCC4				+25MB apart from BLM
INV	chr3	51743329	chr3	51824573		ISG20		~~2MB apart from BLM
INV	chr3	69946637	chr3	69951979	STX18
INTER-CHR VARIANTS
TRA	chr11	70465030	chr3	53842854	ASTN2				~~+300kb BLM apart - inter-chromosomal translocation (of chr11:70465030 to chr3:53842854
TRA	chr3	44472490	chr1	112662882		HNRNPUL1
TRA	chr3	44472517	chr1	112661925		HNRNPUL1			BLM ~~9MB apart
TRA	chr3	59098305	chr1	9314568		CCDC102B

### Sheet: Sheet2
RECQL4	ENSCAFG00000001569, chr 13:37931119-37937247, canine RecQ like helicase 4
CNVnator_Deletion_Chr			none
CNVnator_CN_Increase_Chr
chr13	37500801	37534400	chr13:37500801-37534400_DUP-2_CTVT_79T						RECQL4 maps between two duplications
chr13	38518801	39057200	chr13:38518801-39057200_DUP-2_CTVT_79T
SVtype	chr_Start	pos_Start	chr_End	pos_End	geneName_Start	geneName_End
DEL	chr13	37641600	chr13	37781847	MROH1, SHARPIN	SHARPIN, VPS28, SLC52A1, FBXL6				RECQL4 maps between two deletions
DEL	chr13	38012307	chr13	38394049		HYKK
DUP	chr13	33489662	chr13	34119597	FAM135B
DUP	chr13	47685464	chr13	47696022		CLOCK
INV	chr13	37595502	chr13	37597857	SHARPIN	SHARPIN			~~300kb from RECQL4
INV	chr13	43444003	chr13	43462846	ATP10D	ATP10D
INTER-CHR VARIANTS
TRA	chr13	37501572	chr9	60418125	PLEC	NDUFA8		~~400kbfrom RECQL4
TRA	chr13	46745205	chr11	3548282	PDGFRA	YTHDC2
TRA	chr17	7375480	chr13	38121635	ODC1	ZNF34			~~200kb from RECQL4
TRA	chr20	27771876	chr13	37597634	SYNPR	SHARPIN			~~300kb from RECQL4
